# Mapping the Architecture of Protein Complexes in *Arabidopsis* Using Cross-Linking Mass Spectrometry

**DOI:** 10.1101/2025.04.28.651104

**Authors:** Cao Son Trinh, Ruben Shrestha, Pengzhi Mao, William C Conner, Andres V Reyes, Sumudu S Karunadasa, Annie Yu, Grace Liu, Ken Hu, Shou-Ling Xu

## Abstract

Capturing molecular machines in action is essential for understanding protein complex architecture, cellular regulation, and gene function. Here, we present a large-scale structural proteomics resource for *Arabidopsis thaliana* generated using an optimized cross-linking mass spectrometry (XL-MS) workflow. Using the trifunctional cross-linker PhoX, whose phosphonic acid moiety enables immobilized metal affinity chromatography (IMAC)-based enrichment, we selectively enriched cross-linked peptides from whole-cell lysates, chloroplasts, and nuclei. Analysis with pLink 3.2 identified 52,944 unique cross-linked peptide pairs, corresponding to 37,531 residue-level contacts across 5,064 proteins. These data define 3,083 protein–protein interactions, including 2,385 heteromeric and 698 homomultimeric interactions. Comparison with the STRING database showed that 676 interactions are supported by STRING scores ≥0.9. Structural mapping to Protein Data Bank (PDB) and AlphaFold models showed that most cross-links were within the expected 35 Å distance constraint. The dataset further enabled the analysis of protein connectivity and complex topology across diverse molecular assemblies, including the Rubisco holoenzyme, chloroplast 70S ribosome, photosystem complexes, and the cytosolic 80S ribosome together with associated biogenesis and regulatory factors. We also identified histone-associated complexes, including interactions involving an O-acyltransferase. By providing residue-level structural constraints for a substantial portion of the *Arabidopsis* proteome, this study provides a resource for exploring plant molecular machines and their spatial organization.

**Significance Statement:** Understanding how proteins interact within living cells is essential to deciphering cellular architecture and function. However, capturing native protein-protein interactions (PPIs) on a global scale has proven technically challenging. Here, we present a proteome-wide cross-linking mass spectrometry (XL-MS) platform that can systematically map direct PPIs in plant cells without requiring transgenic manipulation. This approach identifies thousands of interactions spanning major subcellular compartments and characterizes the *in situ* organization of critical protein assemblies, such as photosystems, ribosomes, and chromatin-associated connectivity. By mapping both established and less-characterized interactions, this work advances our understanding of the plant protein interactome and provides a valuable resource for investigating the structural organization of the plant proteome.
