## Supplemental Table 4 for "Mapping the Architecture of Protein Complexes in *Arabidopsis* Using Cross-Linking Mass Spectrometry"

### Sheet: Ribosome PPIs
Ribosome interactors	Locus ID	Detected XL residue pair
ARRS1	AT2G37990	eL19x(16)-ARRS1(105)
ILA	AT1G64790	uS19u(65)-ILA(793)
BMI1A	AT2G30580	uS19u(15)-BMI1A(89)
RGGA	AT4G16830	RGGA(266)-uS19u(65)
RGGB	AT4G17520	RGGB(256)-uS19u(65);RGGB(257)-uS19u(65);RGGB(284)-uS19u(65)
RGGC	AT5G47210	RGGC(271)-uS19u(65);RGGC(272)-uS19u(65);RGGC(288)-uS19u(65);RGGC(298)-uS19u(65)
LOS1	AT1G56070	LOS1(496)-uL14x(74)
AT1G06690	AT1G06690	uL23z (26)-AT1G06690 (85)
TIF3A1	AT4G11420	TIF3A1(545)-eL33w(59)
FKFBP	AT1G07110	uL6z (167)-FKFBP (657);uL6z(167)-FKFBP(656)
EF1A3	AT1G07920	uL2z(149)-EF1A3(441)
EF1A3	AT1G07920	EF1A3(318)-eS30z(2);eS30z(2)-EF1A3(441);eS30z(2)-EF1A3(445)
ICP55	AT1G09300	ICP55(481)-eS30z(20)
AGDP1	AT1G09320	eL8y (17)-AGDP1 (19)
TIF3H1	AT1G10840	TIF3H1(275)-eS21z(80)
ERF1-2	AT1G12920	ERF1-2 (394)-eS30z (2);ERF1-2 (394)-eS30z (3)
UBC36	AT1G16890	eS31z (48)-UBC36 (51)
FUG1	AT1G17220	AT3G09500(52)-FUG1(221)
BTF3	AT1G17880	BTF3(8)-eL31z(58);eL31z (58)-BTF3 (18);eL31z (61)-BTF3 (18);eL31z(58)-BTF3(18);eL31z(61)-BTF3(18)
BTF3	AT1G17880	eS30z(53)-BTF3(8)
BTF3	AT1G17880	uL29y(43)-BTF3(114)
RACK1z	AT1G18080	uS13z(78)-RACK1z(8)
BMI1A	AT2G30580	uS13z(144)-BMI1A(89)
UBC28	AT1G64230	eS31z (48)-UBC28 (144)
FUST1	AT3G07660	eS31z(6)-FUST1(16)
UBP14	AT3G20630	UBP14 (154)-eS31z (48)
CPN60B1	AT1G55490	CPN60B1 (368)-eL34z (115)
AT1G62850	AT1G62850	eL34z(115)-AT1G62850(205);AT1G62850(202)-eL34z(113)
CPN10-2	AT2G44650	CPN10-2 (69)-eL34z (115);CPN10-2 (78)-eL34z (115);CPN10-2 (82)-eL34z (115);CPN10-2(69)-eL34z(115);CPN10-2(78)-eL34z(115);CPN10-2(82)-eL34z(115)
CPN10-1	AT3G60210	CPN10-1 (68)-eL34z (115);CPN10-1 (81)-eL34z (115);CPN10-1(68)-eL34z(115);CPN10-1(77)-eL34z(115);CPN10-1(81)-eL34z(115)
CPN20	AT5G20720	CPN20 (139)-eL34z (115);CPN20 (158)-eL34z (115);CPN20 (170)-eL34z (115);CPN20 (177)-eL34z (115);CPN20 (189)-eL34z (115);CPN20 (191)-eL34z (115);CPN20 (226)-eL34z (115);CPN20 (233)-eL34z (115);CPN20 (235)-eL34z (115);CPN20 (63)-eL34z (115);CPN20 (72)-eL34z (115);CPN20 (79)-eL34z (115);CPN20 (93)-eL34z (115);CPN20(110)-eL34z(115);CPN20(112)-eL34z(115);CPN20(161)-eL34z(115);CPN20(170)-eL34z(115);CPN…
UBAL	AT1G29350	uS15z(43)-UBAL(12);uS15z(43)-UBAL(5)
FH14	AT1G31810	eS24z(22)-FH14(1205);eS24z(4)-FH14(1205)
NACA5	AT1G33040	NACA5(92)-uL29y(43)
SAMC2	AT1G34065	uS3z(78)-SAMC2(184)
NUCL1	AT1G48920	uL23z(26)-NUCL1(56)
NUCL1	AT1G48920	NUCL1(175)-uL23y(32)
NOG1	AT1G50920	eL31z (58)-NOG1 (532)
GIP1L	AT1G55820	eL8z(236)-GIP1L(23)
LOS1	AT1G56070	LOS1(3)-eS24y(131)
AT1G74790	AT1G74790	uS5z(180)-AT1G74790(401)
RGGC	AT5G47210	RGGC(42)-uS5z(169)
ILA	AT1G64790	eS8z(152)-ILA(793)
AT1G66460	AT1G66460	uS15z(19)-AT1G66460(153);uS15z(9)-AT1G66460(153)
CRWN1	AT1G67230	eL31z(30)-CRWN1(138);eL31z(51)-CRWN1(138);eL31z(58)-CRWN1(138);eL31z(8)-CRWN1(138)
SRP72	AT1G67650	uL29y (76)-SRP72 (563)
SRP72	AT1G67650	eL24y(152)-SRP72(563)
GASA1	AT1G75750	GASA1 (37)-eS30z (2)
TCHQD	AT1G77290	eS8z(159)-TCHQD(165)
HSP70-15	AT1G79920	uL29y(43)-HSP70-15(481)
ABCG7	AT2G01320	ABCG7 (381)-eL28z (133);ABCG7(381)-eL28z(137)
AT2G05580	AT2G05580	AT2G05580(99)-eS30z(2)
SYF2	AT2G16860	SYF2(96)-eS6y(145)
MLO8	AT2G17480	eL8y(17)-MLO8(481);eL8y(17)-MLO8(482)
RGGC	AT5G47210	RGGC(46)-uL2z(149)
MMT1	AT5G49810	MMT1(995)-uL2z(28)
SEC61_BETA	AT2G45070	eL31z(58)-SEC61_BETA(2);SEC61_BETA(2)-eL31z(58)
TAXILIN	AT5G50840	eL31z(30)-TAXILIN(335);eL31z(51)-TAXILIN(335)
MBF1A	AT2G42680	eS30z(53)-MBF1A(18);eS30z(53)-MBF1A(19)
GASA14	AT5G14920	eS30z (2)-GASA14 (230);eS30z(2)-GASA14(230)
RGGC	AT5G47210	RGGC(42)-eS30z(2)
NOP10	AT2G20490	AT5G08180(17)-NOP10(18)
BMI1A	AT2G30580	AT3G09500(52)-BMI1A(132)
DDP3	AT5G12400	eL27z (125)-DDP3 (1431)
AT5G38840	AT5G38840	eL27z(52)-AT5G38840(692)
MBF1A	AT2G42680	MBF1A(18)-uS11z(124)
PPI2	AT3G15340	uS11z(10)-PPI2(404)
MBF1B	AT3G58680	uS11z(124)-MBF1B(18);MBF1B(18)-uS11z(124)
ICR2	AT2G37080	eL8z(236)-ICR2(353);eL8z(250)-ICR2(353)
IQD14	AT2G43680	uS7z(66)-IQD14(361)
REM4.1	AT3G57540	uS7z(195)-REM4.1(250)
AP22.80	AT4G36700	uS7z(196)-AP22.80(447)
RGGC	AT5G47210	RGGC(42)-uS7z(204)
PDP3	AT5G40340	eL36z(74)-PDP3(462)
ARRS1	AT2G37990	AT5G08180(40)-ARRS1(101)
NACA2	AT3G49470	NACA2 (100)-uL29y (43)
MEE49	AT4G01560	uL29y(35)-MEE49(22)
NACA4	AT4G10480	NACA4 (95)-uL29y (43);NACA4(95)-uL29y(43)
PHOX3	AT5G20360	uL29y(35)-PHOX3(282)
KIN4A	AT5G47820	uL23z(113)-KIN4A(1028)
RGGA	AT4G16830	eS31y(119)-RGGA(255)
RGGB	AT4G17520	eS31y(119)-RGGB(245)
ASHH4	AT3G59960	eL8z(18)-ASHH4(247)
NURC1/NOP15l	AT5G04600	NURC1/NOP15l(47)-eL8z(250)
RGGC	AT5G47210	RGGC(42)-eL8z(250);RGGC(46)-eL8z(250)
ESF1-L	AT3G01160	uS17z(142)-ESF1-L(324)
BSH	AT3G17590	eS1z(19)-BSH(175);eS1z(45)-BSH(175)
KIN7F	AT4G38950	eS1z(19)-KIN7F(279)
RGGC	AT5G47210	RGGC(42)-eS1z(219);RGGC(42)-eS1z(222)
ACYR2	AT3G57940	eS24z(4)-ACYR2(73)
SNX2A	AT5G58440	SNX2A(268)-uL4z(326)
UTP7	AT3G10530	uS12z(107)-UTP7(451);uS12z(134)-UTP7(451);uS12z(75)-UTP7(451)
PPI2	AT3G15340	uS11y(10)-PPI2(404)
TDX	AT3G17880	uL18z(240)-TDX(161)
RGGC	AT5G47210	RGGC(286)-uS14z(13);RGGC(288)-uS14z(13)
RGGC	AT5G47210	uS10y(7)-RGGC(340)
HSP90-4	AT5G56000	HSP90-4(326)-eL13y(121)
TIF3A1	AT4G11420	TIF3A1(568)-uL24z(130);TIF3A1(568)-uL24z(41)
EBP1	AT3G51800	eS6z(150)-EBP1(359)
PPI1	AT4G27500	eL24y(155)-PPI1(484)
RGGC	AT5G47210	RGGC(42)-uS15z(43)
LEA	AT4G21020	eL8y (17)-LEA (252)
DDP3	AT5G12400	eL8y (13)-DDP3 (1431);eL8y (14)-DDP3 (1431);eL8y (17)-DDP3 (1431)
AT5G37790	AT5G37790	eL8y (17)-AT5G37790 (305)
CDKE-1	AT5G63610	eS6z(150)-CDKE-1(56)

### Sheet: Histone PPIs
Histone interactors	Locus ID	Detected XL residue pair
NADKC	AT1G04280	NADKC(193)-H3.2(19);H3.2(24)-NADKC(193)
SPS3-2	AT1G04920	H2A5(28)-SPS3-2(832)
GLX2-4	AT1G05950	H2A5(28)-GLX2-4(354)
NIH	AT1G06670	H1.2(144)-NIH(831)
TRB1	AT1G49950	H1.1(127)-TRB1(176)
AT1G80630	AT1G80630	H1.1(48)-AT1G80630(110)
MOS7	AT5G05680	H1.1(134)-MOS7(744);H1.1(159)-MOS7(744);MOS7(744)-H1.1(163);MOS7(744)-H1.1(233);MOS7(744)-H1.1(239);MOS7(744)-H1.1(254)
STUBL1	AT5G48655	H1.1(177)-STUBL1(188);H1.1(179)-STUBL1(187);H1.1(179)-STUBL1(188)
EIF4G1	AT5G57870	H1.1(179)-EIF4G1(683)
MOS2	AT1G33520	H4(32)-AT1G33520(177);H4(80)-AT1G33520(177)
At3g21590	AT3G21590	H4(21)-At3g21590(130)
MOS7	AT5G05680	H4(21)-MOS7(744);H4(32)-MOS7(744);H4(80)-MOS7(744);H4(92)-MOS7(744);MOS7(744)-H4(13);MOS7(744)-H4(6)
CRRSP55	AT5G48540	H4(21)-CRRSP55(173)
MBD10	AT1G15340	AT1G15340(25)-H2B1(144)
RPS27AA	AT1G23410	RPS27AA(6)-H2B1(110)
AThook	AT1G48610	H2B1(132)-AThook(148);H2B1(132)-AThook(163);AThook(148)-H2B1(144);AThook(67)-H2B1(144);AThook(71)-H2B1(144);AThook(94)-H2B1(144)
LTP2	AT2G38530	H2B1(132)-LTP2(101);LTP2(101)-H2B1(132)
WSD4	AT3G49190	H2B1(109)-WSD4(304);H2B1(110)-WSD4(304);H2B1(67)-WSD4(304);H2B1(70)-WSD4(304)
AT3G51642	AT3G51642	H2B1(144)-AT3G51642(2);H2B1(144)-AT3G51642(3)
At4g33585	AT4G33585	At4g33585(38)-H2B1(144)
MOS7	AT5G05680	H2B1(132)-MOS7(744);H2B1(140)-MOS7(744);H2B1(28)-MOS7(744);H2B1(7)-MOS7(744);MOS7(744)-H2B1(144);MOS7(744)-H2B1(33)
PARP3	AT5G22470	PARP3(1)-H2B1(144);PARP3(2)-H2B1(144)
RPS27AA	AT1G23410	RPS27AA(6)-H2A5(11)
CDB1	AT4G37920	H2A5(28)-CDB1(300)
MOS7	AT5G05680	H2A5(11)-MOS7(744);H2A5(28)-MOS7(744);MOS7(744)-H2A5(21)
At5g23390	AT5G23390	H2A5(28)-At5g23390(237)
NEDD8	AT1G31340	H3.2(57)-NEDD8(48);NEDD8(48)-H3.2(10);NEDD8(48)-H3.2(19);NEDD8(48)-H3.2(24);NEDD8(48)-H3.2(5);NEDD8(48)-H3.2(80);NEDD8(63)-H3.2(19);NEDD8(63)-H3.2(24)
AThook	AT1G48610	AThook(148)-H3.2(10);AThook(148)-H3.2(24);AThook(148)-H3.2(5);AThook(163)-H3.2(19);AThook(189)-H3.2(5);AThook(71)-H3.2(10);AThook(71)-H3.2(19);AThook(71)-H3.2(24)
NUCL1	AT1G48920	H3.2(10)-NUCL1(204)
LEADomain	AT1G72100	H3.2(57)-LEADomain(137);LEADomain(137)-H3.2(10);LEADomain(137)-H3.2(15);LEADomain(137)-H3.2(19);LEADomain(137)-H3.2(24);LEADomain(137)-H3.2(5)
GNT2	AT2G05320	H3.2(10)-GNT2(180);H3.2(123)-GNT2(180);H3.2(15)-GNT2(180)
VIP6	AT2G06210	H3.2(15)-VIP6(215);H3.2(24)-VIP6(215)
ABH1	AT2G13540	H3.2(10)-ABH1(511)
At2g44430	AT2G44430	H3.2(24)-At2g44430(411);At2g44430(407)-H3.2(10);At2g44430(411)-H3.2(10)
At3g21590	AT3G21590	At3g21590(130)-H3.2(10);At3g21590(130)-H3.2(24);At3g21590(130)-H3.2(5)
At3g45950	AT3G45950	At3g45950(25)-H3.2(10)
SMC2-2	AT3G47460	SMC2-2(282)-H3.2(10);SMC2-2(282)-H3.2(15);SMC2-2(282)-H3.2(5)
EIF3C	AT3G56150	EIF3C(149)-H3.2(10)
EBS	AT4G22140	EBS (65)-H3.2 (24)
DEK3	AT4G26630	DEK3(485)-H3.2(19)
MOS7	AT5G05680	H3.2(123)-MOS7(744);H3.2(19)-MOS7(744);H3.2(19)-MOS7(748);H3.2(24)-MOS7(744);H3.2(28)-MOS7(744);H3.2(54)-MOS7(744);H3.2(57)-MOS7(744);MOS7(744)-H3.2(10);MOS7(744)-H3.2(15);MOS7(744)-H3.2(19);MOS7(744)-H3.2(24);MOS7(744)-H3.2(28);MOS7(744)-H3.2(5);MOS7(744)-H3.2(65);MOS7(748)-H3.2(19)
RPS9C	AT5G39850	H3.2(24)-RPS9C(175);RPS9C(175)-H3.2(19)
CRRSP55	AT5G48540	CRRSP55(173)-H3.2(5)
SMC2-2	AT3G47460	H3-like1(28)-SMC2-2(282)
MOS7	AT5G05680	H3-like1(28)-MOS7(744)
Rrp15p	AT5G48240	H3-like1(28)-Rrp15p(28)
MOS7	AT5G05680	MOS7(744)-H3-like2(19)
HMGB3	AT1G20696	H2B(18)-HMGB3(23)
RPS27AA	AT1G23410	RPS27AA(6)-H2A1(6)
RPS27AA	AT1G23410	RPS27AA(6)-HTA13(6)
NEDD8	AT1G31340	NEDD8(48)-H2B3(147);NEDD8(6)-H2B3(147)
NEDD8	AT1G31340	NEDD8(48)-H2B4(101);H2B4(123)-NEDD8(48);H2B4(123)-NEDD8(6)
AThook	AT1G48610	AThook(163)-H2B3(147);AThook(71)-H2B3(147)
NUCL1	AT1G48920	H1.2(202)-NUCL1(204)
TRB1	AT1G49950	H1.2(127)-TRB1(176)
MOS7	AT5G05680	H2A1(121)-MOS7(744);H2A1(126)-MOS7(744);H2A1(22)-MOS7(744);MOS7(744)-H2A1(6)
LTP2	AT2G38530	LTP2(82)-H2A.Z(23)
MOS7	AT5G05680	H2A.Z(125)-MOS7(744)
MOS7	AT5G05680	H2A3(11)-MOS7(744)
HSP70-18	AT1G56410	HSP70-18(530)-H1.2(238)
TIFY7	AT1G70700	H1.2(193)-TIFY7(35)
LEADomain	AT1G72100	LEADomain(137)-H1.2(193)
SEC5A	AT1G76850	H2B3(36)-SEC5A(165)
At2g05310	AT2G05310	AT2G05310(62)-H1.2(146)
pEARLI4	AT2G20960	pEARLI4(361)-H1.2(225)
RPS10-2	AT3G13120	RPS10-2 (124)-H2B3 (4);RPS10-2(124)-H2B3(4)
MOS7	AT5G05680	H2B3(143)-MOS7(744);MOS7(744)-H2B3(147)
MBS2	AT5G16470	H2B3(73)-MBS2(2)
PARP1	AT2G31320	H1.2(154)-PARP1(192);H1.2(156)-PARP1(192)
At3g21590	AT3G21590	H1.2(146)-At3g21590(130)
MOS7	AT5G05680	H1.2(127)-MOS7(744);H1.2(138)-MOS7(744);H1.2(144)-MOS7(744);H1.2(154)-MOS7(744);H1.2(165)-MOS7(744);H1.2(179)-MOS7(744);MOS7(744)-H1.2(146);MOS7(744)-H1.2(152);MOS7(744)-H1.2(185);MOS7(744)-H1.2(191);MOS7(744)-H1.2(193);MOS7(744)-H1.2(200);MOS7(744)-H1.2(209);MOS7(744)-H1.2(211);MOS7(744)-H1.2(218);MOS7(744)-H1.2(220);MOS7(744)-H1.2(238);MOS7(744)-H1.2(260);MOS7(744)-H1.2(37);MOS7(744)-H1.2(45);M…
RIQ	AT5G08050	RIQ(33)-H1.2(146)
CAS	AT5G23060	CAS(381)-H1.2(189)
Rubredoxin-like	AT5G51010	AT5G51010(61)-H1.2(189)
MOS7	AT5G05680	H2B4(100)-MOS7(744);H2B4(101)-MOS7(744);H2B4(123)-MOS7(744);H2B4(131)-MOS7(744);H2B4(58)-MOS7(744)
HAT3.1	AT3G19510	H2B11(8)-HAT3.1(3)
MOS7	AT5G05680	HTA13(121)-MOS7(744);HTA13(126)-MOS7(744);MOS7(744)-HTA13(6)
WSD4	AT3G49190	H2B(51)-WSD4(304)
MOS7	AT5G05680	H2B(105)-MOS7(744)
MOS7	AT5G05680	H2A3(121)-MOS7(744);H2A3(126)-MOS7(744);MOS7(744)-H2A3(6)
AT4G39160	AT4G39160	H2A7(30)-AT4G39160(26)
MOS7	AT5G05680	MOS7(744)-H2A5(145);MOS7(744)-H2A5(86);H2A5(130)-MOS7(744);H2A5(140)-MOS7(744);H2A5(31)-MOS7(744)
MOS7	AT5G05680	MOS7(744)-H2A6(6);H2A6(121)-MOS7(744);H2A6(126)-MOS7(744)
MOS7	AT5G05680	MOS7(744)-H2A7(145);MOS7(744)-H2A7(23);MOS7(744)-H2A7(9);H2A7(129)-MOS7(744);H2A7(141)-MOS7(744)

### Sheet: Ubiquitin peptide list
Table: di-Gly enriched peptides using SILIA (14N and 15N labeled samples)
AccesionID	Annotation	Description	Charge	m.z	Peptide	Variable.Mods	Start	End	Score
AT3G62250	eS31x	Ubiquitin-40S ribosomal protein S27a-3; Ubiquitin exists either covalently attached to another protein, or free (unanchored). When covalently bound, it is conjugated to target proteins via an isopeptide bond either as a monomer (monoubiquitin), a polymer linked via different Lys residues of the ubiquitin (polyubiquitin chains) or a linear polymer linked via the initiator Met of the ubiquitin (lin…	4	509.787	LAVLQFYKIDGSGKVQR	GlyGly@14=9	100	116	29.6
AT3G20630	UBP14	Ubiquitin carboxyl-terminal hydrolase 14; Recognizes and hydrolyzes the peptide bond at the C-terminal Gly of ubiquitin. Involved in the processing of poly-ubiquitin precursors as well as that of ubiquitinated proteins. Involved in seed and embryo development.	4	510.749	MFKNVIAASHAEFSSMR	GlyGly@3	396	412	16.2
AT2G27530	uL1y	60S ribosomal protein L10a-2.	2	587.314	SKLQSEAVR	Met-loss+Acetyl@1;GlyGly@3	2	10	22.5
AT4G25740	eS10z	40S ribosomal protein S10-1; Belongs to the eukaryotic ribosomal protein eS10 family.	4	449.489	KSAKPGGRPFGGPPGDR	GlyGly@1|4	93	109	25.7
AT1G29350	UBAL	RNA polymerase II degradation factor-like protein (DUF1296).	4	411.22	LLSQDPFHEVKSK	GlyGly@11	57	69	20.5
AT3G60770	uS15z	40S ribosomal protein S13-1; Belongs to the universal ribosomal protein uS15 family.	3	499.303	KGLTPSQIGVILR	GlyGly@1	43	55	24.9
AT1G14320	uL16z	60S ribosomal protein L10-1; Ribosomal protein involved in translational regulation. Contribute to general translation under UV-B stress. Involved in the NIK1-mediated defense response to geminivirus infection. Acts coordinately with LIMYB as a transcriptional repressor.	3	441.559	GAFGKALGTCAR	GlyGly@5	117	128	31.2
AT1G22780	uS13z	40S ribosomal protein S18; Located at the top of the head of the 40S subunit, it contacts several helices of the 18S rRNA; Belongs to the universal ribosomal protein uS13 family.	3	526.612	QFKIPDWFLNR	GlyGly@3	76	86	19.5
AT1G72370	uS2z	40S ribosomal protein Sa-1; Required for the assembly and/or stability of the 40S ribosomal subunit. Required for the processing of the 20S rRNA- precursor to mature 18S rRNA in a late step of the maturation of 40S ribosomal subunits; Belongs to the universal ribosomal protein uS2 family.	2	1038.5	ATNGSASSAQLSQKEADVR	Met-loss+Acetyl@1;GlyGly@15	2	20	21.1
AT2G34480	eL20y	60S ribosomal protein L18a-2; Belongs to the eukaryotic ribosomal protein eL20 family.	3	793.406	SNGQMLAINEIYEKNPTTIK	GlyGly@14	56	75	42.5
AT5G20290	eS8z	40S ribosomal protein S8-1; Belongs to the eukaryotic ribosomal protein eS8 family.	3	700.673	KDGEEGEEAAVAAPEEVKK	GlyGly@18=86	134	152	18.5
AT3G53870	uS3y	40S ribosomal protein S3-2; Belongs to the universal ribosomal protein uS3 family.	3	552.952	VMLDWDPKGISGPK	GlyGly@8	188	201	38
AT1G58380	uS5z	40S ribosomal protein S2-1; Belongs to the universal ribosomal protein uS5 family.	2	816.908	AVSATKVITEGEDQA	GlyGly@6	270	284	50.6
AT2G39460	uL23z	60S ribosomal protein L23a-1; Binds to a specific region on the 26S rRNA.	3	380.862	MYDIQTKK	GlyGly@7	114	121	15.4
AT2G17360	eS4z	40S ribosomal protein S4-1; Belongs to the eukaryotic ribosomal protein eS4 family.	3	389.219	HIQVDGKVR	GlyGly@7	69	77	17.2
AT3G04840	eS1z	40S ribosomal protein S3a-1; Belongs to the eukaryotic ribosomal protein eS1 family.	3	449.58	TQGTKIASEGLK	GlyGly@5	51	62	22.6
AT5G10360	eS6y	40S ribosomal protein S6-2; May play an important role in controlling cell growth and proliferation through the selective translation of particular classes of mRNA.	2	563.316	LSSAPAKPVAA	GlyGly@7	239	249	21.4
AT4G29410	eL28y	60S ribosomal protein L28-2; Belongs to the eukaryotic ribosomal protein eL28 family.	3	712.38	VVANQVVDNYYRPDLKK	GlyGly@16	100	116	44
AT2G04390	eS17z	40S ribosomal protein S17-1; Belongs to the eukaryotic ribosomal protein eS17 family.	2	650.338	QVIEKYYSR	GlyGly@5	15	23	19.5
AT3G48930	uS17z	40S ribosomal protein S11-1.	3	460.248	VIPAGSSSSFGKK	GlyGly@12	143	155	20.9
AT2G47110	eS31y	Ubiquitin-40S ribosomal protein S27a-2; Ubiquitin exists either covalently attached to another protein, or free (unanchored). When covalently bound, it is conjugated to target proteins via an isopeptide bond either as a monomer (monoubiquitin), a polymer linked via different Lys residues of the ubiquitin (polyubiquitin chains) or a linear polymer linked via the initiator Met of the ubiquitin (lin…	4	557.807	TLADYNIQKESTLHLVLR	GlyGly@9	55	72	73
AT3G45030	uS10z	40S ribosomal protein S20-1; Belongs to the universal ribosomal protein uS10 family.	3	898.131	ATAYQPMKPGKAGLEEPLEQIHK	Met-loss+Acetyl@1;GlyGly@12=19	2	24	50.1
AT3G43980	uS14z	40S ribosomal protein S29.	2	610.835	SNAKEIGFIK	GlyGly@4	45	54	42.5
AT1G43170	uL3z	60S ribosomal protein L3-1; Belongs to the universal ribosomal protein uL3 family.	3	559.302	LKFIDTASIFGHGR	GlyGly@2	360	373	13.4
AT1G09590	eL21z	60S ribosomal protein L21-1; Belongs to the eukaryotic ribosomal protein eL21 family.	2	583.784	CAEEFKLR	GlyGly@6	101	108	10.3
AT2G37270	uS7z	40S ribosomal protein S5-1.	3	405.548	KAQCPIVER	GlyGly@1	66	74	17.4
AT1G18540	eL6z	60S ribosomal protein L6-1; Belongs to the eukaryotic ribosomal protein eL6 family.	3	637.692	TVDAALIKSIEAVPELK	GlyGly@8	197	213	22.1
AT1G23410	eS31z	Ubiquitin-40S ribosomal protein S27a-1; Ubiquitin exists either covalently attached to another protein, or free (unanchored). When covalently bound, it is conjugated to target proteins via an isopeptide bond either as a monomer (monoubiquitin), a polymer linked via different Lys residues of the ubiquitin (polyubiquitin chains) or a linear polymer linked via the initiator Met of the ubiquitin (lin…	4	625.104	TLADYNIQKESTLHLVLRLR	GlyGly@9	55	74	11.6
AT1G33120	uL6z	60S ribosomal protein L9-1; Belongs to the universal ribosomal protein uL6 family.	3	491.941	KVEMLDGVTIVR	GlyGly@1	128	139	21.1
AT5G23740	uS17x	40S ribosomal protein S11-3.	3	425.892	VIPAGASAFGKK	Label:15N(2)+GlyGly@11=12	143	154	18.7
AT5G27770	eL22y	60S ribosomal protein L22-3; Belongs to the eukaryotic ribosomal protein eL22 family.	3	551.296	SKITVTADGQFSKR	GlyGly@2=63	64	77	16.6
AT4G31700	eS6z	40S ribosomal protein S6-1; May play an important role in controlling cell growth and proliferation through the selective translation of particular classes of mRNA.	3	543.956	QGFPMKQGVLTPGR	GlyGly@6	59	72	28.4
AT4G16720	eL15z	60S ribosomal protein L15-1; Belongs to the eukaryotic ribosomal protein eL15 family.	3	606.335	GIVYGKPTNQGVTQLK	GlyGly@6	78	93	14.6
AT5G16130	eS7x	40S ribosomal protein S7-3; Belongs to the eukaryotic ribosomal protein eS7 family.	3	435.927	KAVVIYVPFR	GlyGly@1	59	68	12.6
AT3G09630	uL4z	60S ribosomal protein L4-1.	2	522.824	TSAAIKVLK	GlyGly@6	169	177	20.9
AT5G28060	eS24y	40S ribosomal protein S24-2; Belongs to the eukaryotic ribosomal protein eS24 family.	4	604.544	THFGGGKSSGYGLIYDTVENAK	GlyGly@7	64	85	26.9
AT2G41840	uS5x	40S ribosomal protein S2-3; 40S ribosomal protein. Also involved in RNA-directed DNA methylation (RdDM).	2	835.915	ALSTSKPDPVVEDQA	GlyGly@6	271	285	39.8
AT4G15000	eL27x	60S ribosomal protein L27-3.	2	668.888	QNKAVILLQGR	Gln->pyro-Glu@1;GlyGly@3	7	17	23.5
AT2G19750	eS30z	40S ribosomal protein S30; Belongs to the eukaryotic ribosomal protein eS30 family.	2	633.864	FVTAVVGFGKK	GlyGly@10	44	54	25.9
AT5G02450	eL36x	60S ribosomal protein L36-3; Belongs to the eukaryotic ribosomal protein eL36 family.	3	454.565	EVAGQAPYEKR	GlyGly@10	45	55	24.1
AT3G62870	eL8y	60S ribosomal protein L7a-2; Belongs to the eukaryotic ribosomal protein eL8 family.	3	490.621	LKVPPALNQFTK	GlyGly@2	65	76	16.4
AT5G23900	eL13x	60S ribosomal protein L13-3; Belongs to the eukaryotic ribosomal protein eL13 family.	3	507.623	KLAPTIGISVDHR	GlyGly@1	87	99	25.9
AT3G04920	eS24z	40S ribosomal protein S24-1; Belongs to the eukaryotic ribosomal protein eS24 family.	3	508.288	KQFVIDVLHPGR	GlyGly@1	22	33	16.9
AT1G74050	eL6x	60S ribosomal protein L6-3; Belongs to the eukaryotic ribosomal protein eL6 family.	3	622.363	AVDAALIKAIEAVPELK	GlyGly@8	197	213	12.2
AT4G18100	eL32z	60S ribosomal protein L32-1; Belongs to the eukaryotic ribosomal protein eL32 family.	3	579.286	TYCAEIAHNVSTKK	GlyGly@13	92	105	17.4
AT1G02780	eL19x	60S ribosomal protein L19-1; Belongs to the eukaryotic ribosomal protein eL19 family.	3	893.16	LAKGPGGDVAPVAAPAPAATPAPTAAVPK	GlyGly@3	181	209	46.5
AT3G24830	uL13y	60S ribosomal protein L13a-2; Belongs to the universal ribosomal protein uL13 family.	3	462.588	MVIPDALKVLR	Label:15N(2)+GlyGly@8	123	133	20.3
AT2G18020	uL2z	60S ribosomal protein L8-1.	3	498.643	KATLVVGNVLPLR	GlyGly@1	93	105	16.6
AT2G42740	uL5z	60S ribosomal protein L11-1; Component of the ribosome, a large ribonucleoprotein complex responsible for the synthesis of proteins in the cell. The small ribosomal subunit (SSU) binds messenger RNAs (mRNAs) and translates the encoded message by selecting cognate aminoacyl-transfer RNA (tRNA) molecules. The large subunit (LSU) contains the ribosomal catalytic site termed the peptidyl transferase …	3	625.343	VLEQLSGQTPVFSKAR	GlyGly@14	38	53	15.9
AT1G04480	uL14x	60S ribosomal protein L23.	3	487.257	GEMKGSAITGPIGK	GlyGly@4	110	123	16.9
AT2G27720	P2z	60S acidic ribosomal protein P2-1; Plays an important role in the elongation step of protein synthesis; Belongs to the eukaryotic ribosomal protein P1/P2 family.	3	990.49	EKLASVPSGGGGGVAVASATSGGGGGGGAPAAESK	GlyGly@2	60	94	58.6
AT3G07110	uL13z	60S ribosomal protein L13a-1.	3	452.267	MVVPDALKVLR	GlyGly@8	123	133	24.3
AT5G15200	uS4z	40S ribosomal protein S9-1; Belongs to the universal ribosomal protein uS4 family.	4	618.32	LDSQKHIDFALTSPFGGGRPGR	GlyGly@5	152	173	26.9
AT1G23290	uL15y	60S ribosomal protein L27a-2; Belongs to the universal ribosomal protein uL15 family.	3	567.297	GHLPENKPFVVKAK	Label:15N(2)+GlyGly@12|14	112	125	12.3
AT3G49010	eL13z	60S ribosomal protein L13-1.	3	529.963	GFTLEELKAAGIPK	GlyGly@8	73	86	31.4
AT2G19730	eL28z	60S ribosomal protein L28-1; Component of the large ribosomal subunit (By similarity). Essential in leaf polarity establishment, probably having a role for translation in leaf dorsoventral patterning to specify leaf adaxial identity ; Belongs to the eukaryotic ribosomal protein eL28 family.	4	527.529	AVANQVVDNYYRPDLKK	GlyGly@16	100	116	25.4
AT1G67430	uL22y	60S ribosomal protein L17-2.	2	583.868	LPLIKAKR	GlyGly@5;GlyGly@7	39	46	13.4
AT2G36620	eL24z	60S ribosomal protein L24-1; Might have an extraribosomal function in reinitiation of translation.	2	633.833	FSGQKIYPGR	GlyGly@5	10	19	12.4
AT4G34670	eS1y	40S ribosomal protein S3a-2; Belongs to the eukaryotic ribosomal protein eS1 family.	3	590.612	DWYDVKAPGSFTNR	GlyGly@6	28	41	14.1
AT3G47370	uS10y	40S ribosomal protein S20-2; Belongs to the universal ribosomal protein uS10 family.	3	836.437	AYEPMKPTKAGLEAPLEQIHK	Met-loss+Acetyl@1;GlyGly@10=11	2	22	43.2
AT3G60245	eL43y	60S ribosomal protein L37a-2; Belongs to the eukaryotic ribosomal protein eL43 family.	3	637.663	VKAGGAYTMNTASAVTVR	GlyGly@2	63	80	16.4
AT1G36240	eL30z	Putative 60S ribosomal protein L30-1; Belongs to the eukaryotic ribosomal protein eL30 family.	3	377.533	SGKYTLGYK	GlyGly@3	24	32	16.2

### Sheet: Datamined_ubiq_targets
Table:This is datamining for ubiquitinated protein.					Our work	Reference						PMID	Reference					PMID	Reference
					DOI:doi.org/10.64898/2026.01.16.700008							PMID: 17272265	Maor et al. (2007)					PMID: 33585938	Grubb et al. (2021)
												PMID: 19292762	Saracco et al. (2009)					PMID: 33793954	Ma et al. (2021)
												PMID: 23667124	Kim et al. (2013)					PMID: 35216074	Berger et al. (2022)
												PMID: 26744219	Walton et al. (2016)					PMID: 39570863	Song et al., 2025
												PMID: 28461270	Aguilar-Herandez et al. (2017)					PMID: 20516081	Book et al., 2010
AccesionID	PMID.39570863	PMID.26744219	Our work	PMID.33793954	PMID.33585938	PMID.335216074	PMID.28461270	PMID.23667124	PMID.17272265	PMID.19292762	PMID.20516081	Annotation	Description
AT3G62250	YES		YES		YES	YES						eS31x	Ubiquitin-40S ribosomal protein S27a-3; Ubiquitin exists either covalently attached to another protein, or free (unanchored). When covalently bound, it is conjugated to target proteins via an isopeptide bond either as a monomer (monoubiquitin), a polymer linked via different Lys residues of the ubiquitin (polyubiquitin chains) or a linear polymer linked via the initiator Met of the ubiquitin (lin…
AT3G20630	YES		YES									UBP14	Ubiquitin carboxyl-terminal hydrolase 14; Recognizes and hydrolyzes the peptide bond at the C-terminal Gly of ubiquitin. Involved in the processing of poly-ubiquitin precursors as well as that of ubiquitinated proteins. Involved in seed and embryo development.
AT2G27530			YES									uL1y	60S ribosomal protein L10a-2.
AT3G23390	YES			YES								eL42z	60S ribosomal protein L36a.
AT1G08360	YES	YES										uL1z	60S ribosomal protein L10a-1.
AT4G25740	YES	YES	YES		YES	YES						eS10z	40S ribosomal protein S10-1; Belongs to the eukaryotic ribosomal protein eS10 family.
AT1G29350			YES									UBAL	RNA polymerase II degradation factor-like protein (DUF1296).
AT3G60770			YES									uS15z	40S ribosomal protein S13-1; Belongs to the universal ribosomal protein uS15 family.
AT1G14320	YES	YES	YES			YES						uL16z	60S ribosomal protein L10-1; Ribosomal protein involved in translational regulation. Contribute to general translation under UV-B stress. Involved in the NIK1-mediated defense response to geminivirus infection. Acts coordinately with LIMYB as a transcriptional repressor.
AT1G74060		YES										eL6y	60S ribosomal protein L6-2; Belongs to the eukaryotic ribosomal protein eL6 family.
AT2G32060	YES	YES										eS12y	40S ribosomal protein S12-2; Belongs to the eukaryotic ribosomal protein eS12 family.
AT2G37600	YES	YES										eL36z	60S ribosomal protein L36-1; Belongs to the eukaryotic ribosomal protein eL36 family.
AT1G22780			YES									uS13z	40S ribosomal protein S18; Located at the top of the head of the 40S subunit, it contacts several helices of the 18S rRNA; Belongs to the universal ribosomal protein uS13 family.
AT3G53020	YES	YES		YES	YES	YES						eL24y	60S ribosomal protein L24-2; Might have an extraribosomal function in reinitiation of translation of ETTIN and MONOPTEROS genes that are involved in the auxin-mediated gynoecium patterning. Essential in leaf polarity establishment, probably having a role for translation in leaf dorsoventral patterning to specify leaf adaxial identity.
AT1G72370	YES	YES	YES	YES	YES							uS2z	40S ribosomal protein Sa-1; Required for the assembly and/or stability of the 40S ribosomal subunit. Required for the processing of the 20S rRNA- precursor to mature 18S rRNA in a late step of the maturation of 40S ribosomal subunits; Belongs to the universal ribosomal protein uS2 family.
AT2G34480	YES	YES	YES		YES							eL20y	60S ribosomal protein L18a-2; Belongs to the eukaryotic ribosomal protein eL20 family.
AT2G36160	YES	YES										uS11z	40S ribosomal protein S14-1; Belongs to the universal ribosomal protein uS11 family.
AT5G20290	YES	YES	YES									eS8z	40S ribosomal protein S8-1; Belongs to the eukaryotic ribosomal protein eS8 family.
AT3G53870	YES		YES		YES	YES						uS3y	40S ribosomal protein S3-2; Belongs to the universal ribosomal protein uS3 family.
AT3G02560	YES					YES						eS7y	40S ribosomal protein S7-2; Belongs to the eukaryotic ribosomal protein eS7 family.
AT1G58380			YES	YES	YES							uS5z	40S ribosomal protein S2-1; Belongs to the universal ribosomal protein uS5 family.
AT2G39460	YES	YES	YES									uL23z	60S ribosomal protein L23a-1; Binds to a specific region on the 26S rRNA.
AT2G17360	YES		YES									eS4z	40S ribosomal protein S4-1; Belongs to the eukaryotic ribosomal protein eS4 family.
AT3G55280	YES	YES										uL23y	60S ribosomal protein L23a-2; Binds to a specific region on the 26S rRNA; Belongs to the universal ribosomal protein uL23 family.
AT1G52300		YES										eL37y	60S ribosomal protein L37-2; Binds to the 23S rRNA; Belongs to the eukaryotic ribosomal protein eL37 family.
AT3G04840	YES	YES	YES	YES	YES	YES						eS1z	40S ribosomal protein S3a-1; Belongs to the eukaryotic ribosomal protein eS1 family.
AT5G10360	YES	YES	YES		YES							eS6y	40S ribosomal protein S6-2; May play an important role in controlling cell growth and proliferation through the selective translation of particular classes of mRNA.
AT4G29410	YES		YES		YES	YES						eL28y	60S ribosomal protein L28-2; Belongs to the eukaryotic ribosomal protein eL28 family.
AT1G15930	YES											eS12z	40S ribosomal protein S12-1; Belongs to the eukaryotic ribosomal protein eS12 family.
AT5G08180	YES	YES										NHP2	H/ACA ribonucleoprotein complex subunit 2-like protein; Required for ribosome biogenesis. Part of a complex which catalyzes pseudouridylation of rRNA. This involves the isomerization of uridine such that the ribose is subsequently attached to C5, instead of the normal N1. Pseudouridine ('psi') residues may serve to stabilize the conformation of rRNAs (By similarity).
AT3G05560	YES	YES										eL22z	60S ribosomal protein L22-2; Belongs to the eukaryotic ribosomal protein eL22 family.
AT3G06680		YES										eL29y	60S ribosomal protein L29-2.
AT3G18740	YES	YES			YES							eL30x	60S ribosomal protein L30-3; Belongs to the eukaryotic ribosomal protein eL30 family.
AT2G04390			YES									eS17z	40S ribosomal protein S17-1; Belongs to the eukaryotic ribosomal protein eS17 family.
AT3G25520	YES											uL18z	60S ribosomal protein L5-1; Component of the ribosome, a large ribonucleoprotein complex responsible for the synthesis of proteins in the cell. The small ribosomal subunit (SSU) binds messenger RNAs (mRNAs) and translates the encoded message by selecting cognate aminoacyl-transfer RNA (tRNA) molecules. The large subunit (LSU) contains the ribosomal catalytic site termed the peptidyl transferase c…
AT3G48930	YES		YES					YES				uS17z	40S ribosomal protein S11-1.
AT2G47110	YES		YES	YES	YES							eS31y	Ubiquitin-40S ribosomal protein S27a-2; Ubiquitin exists either covalently attached to another protein, or free (unanchored). When covalently bound, it is conjugated to target proteins via an isopeptide bond either as a monomer (monoubiquitin), a polymer linked via different Lys residues of the ubiquitin (polyubiquitin chains) or a linear polymer linked via the initiator Met of the ubiquitin (lin…
AT3G45030			YES									uS10z	40S ribosomal protein S20-1; Belongs to the universal ribosomal protein uS10 family.
AT3G05590	YES											eL18y	60S ribosomal protein L18-2.
AT3G43980			YES	YES								uS14z	40S ribosomal protein S29.
AT4G39200	YES	YES										eS25w	40S ribosomal protein S25-4.
AT1G70600	YES											uL15x	60S ribosomal protein L27a-3; Belongs to the universal ribosomal protein uL15 family.
AT1G43170	YES	YES	YES		YES	YES						uL3z	60S ribosomal protein L3-1; Belongs to the universal ribosomal protein uL3 family.
AT1G09590			YES									eL21z	60S ribosomal protein L21-1; Belongs to the eukaryotic ribosomal protein eL21 family.
AT1G48830	YES					YES						eS7z	40S ribosomal protein S7-1; Belongs to the eukaryotic ribosomal protein eS7 family.
AT2G37270	YES		YES	YES								uS7z	40S ribosomal protein S5-1.
AT2G21580	YES	YES										eS25y	40S ribosomal protein S25-2.
AT2G44120	YES	YES										uL30x	60S ribosomal protein L7-3.
AT1G18540	YES	YES	YES									eL6z	60S ribosomal protein L6-1; Belongs to the eukaryotic ribosomal protein eL6 family.
AT1G23410			YES	YES					YES			eS31z	Ubiquitin-40S ribosomal protein S27a-1; Ubiquitin exists either covalently attached to another protein, or free (unanchored). When covalently bound, it is conjugated to target proteins via an isopeptide bond either as a monomer (monoubiquitin), a polymer linked via different Lys residues of the ubiquitin (polyubiquitin chains) or a linear polymer linked via the initiator Met of the ubiquitin (lin…
AT1G33120			YES									uL6z	60S ribosomal protein L9-1; Belongs to the universal ribosomal protein uL6 family.
AT5G23740	YES	YES	YES									uS17x	40S ribosomal protein S11-3.
AT1G61580	YES											uL3y	60S ribosomal protein L3-2.
AT1G04270	YES	YES										uS19u	40S ribosomal protein S15-1; Belongs to the universal ribosomal protein uS19 family.
AT5G02870	YES	YES			YES							uL4y	60S ribosomal protein L4-2.
AT5G27770	YES		YES									eL22y	60S ribosomal protein L22-3; Belongs to the eukaryotic ribosomal protein eL22 family.
AT2G19740	YES	YES										eL31z	60S ribosomal protein L31-1; Belongs to the eukaryotic ribosomal protein eL31 family.
AT4G31700	YES	YES	YES			YES						eS6z	40S ribosomal protein S6-1; May play an important role in controlling cell growth and proliferation through the selective translation of particular classes of mRNA.
AT1G77940	YES	YES										eL30y	60S ribosomal protein L30-2; Belongs to the eukaryotic ribosomal protein eL30 family.
AT3G22230	YES	YES										eL27y	60S ribosomal protein L27-2; Belongs to the eukaryotic ribosomal protein eL27 family.
AT2G05220	YES											eS17y	40S ribosomal protein S17-2; Belongs to the eukaryotic ribosomal protein eS17 family.
AT4G16720	YES		YES		YES							eL15z	60S ribosomal protein L15-1; Belongs to the eukaryotic ribosomal protein eL15 family.
AT5G16130	YES	YES	YES		YES	YES						eS7x	40S ribosomal protein S7-3; Belongs to the eukaryotic ribosomal protein eS7 family.
AT3G02080	YES	YES										eS19z	40S ribosomal protein S19-1; Belongs to the eukaryotic ribosomal protein eS19 family.
AT3G09630	YES	YES	YES									uL4z	60S ribosomal protein L4-1.
AT4G26230		YES										eL31y	60S ribosomal protein L31-2; Belongs to the eukaryotic ribosomal protein eL31 family.
AT5G28060	YES		YES									eS24y	40S ribosomal protein S24-2; Belongs to the eukaryotic ribosomal protein eS24 family.
AT4G00100	YES	YES										uS15y	40S ribosomal protein S13-2; Belongs to the universal ribosomal protein uS15 family.
AT2G01250	YES											uL30y	60S ribosomal protein L7-2.
AT2G09990	YES			YES		YES						uS9z	40S ribosomal protein S16-1; Belongs to the universal ribosomal protein uS9 family.
AT1G29965		YES										eL20w	60S ribosomal protein L18a-1; Belongs to the eukaryotic ribosomal protein eL20 family.
AT3G13580	YES											uL30w	60S ribosomal protein L7-4; Belongs to the universal ribosomal protein uL30 family.
AT2G41840	YES		YES	YES	YES	YES						uS5x	40S ribosomal protein S2-3; 40S ribosomal protein. Also involved in RNA-directed DNA methylation (RdDM).
AT4G15000	YES	YES	YES		YES							eL27x	60S ribosomal protein L27-3.
AT2G19750			YES		YES							eS30z	40S ribosomal protein S30; Belongs to the eukaryotic ribosomal protein eS30 family.
AT5G02450		YES	YES									eL36x	60S ribosomal protein L36-3; Belongs to the eukaryotic ribosomal protein eL36 family.
AT2G32220	YES											eL27z	60S ribosomal protein L27-1; Belongs to the eukaryotic ribosomal protein eL27 family.
AT3G62870	YES	YES	YES		YES							eL8y	60S ribosomal protein L7a-2; Belongs to the eukaryotic ribosomal protein eL8 family.
AT5G23900	YES		YES	YES								eL13x	60S ribosomal protein L13-3; Belongs to the eukaryotic ribosomal protein eL13 family.
AT3G04920	YES	YES	YES									eS24z	40S ribosomal protein S24-1; Belongs to the eukaryotic ribosomal protein eS24 family.
AT1G74050	YES	YES	YES		YES							eL6x	60S ribosomal protein L6-3; Belongs to the eukaryotic ribosomal protein eL6 family.
AT2G47610	YES											eL8z	60S ribosomal protein L7a-1; Belongs to the eukaryotic ribosomal protein eL8 family.
AT3G53740	YES	YES										eL36y	60S ribosomal protein L36-2.
AT3G09200	YES				YES							uL10y	60S acidic ribosomal protein P0-2; Ribosomal protein P0 is the functional equivalent of E.coli protein L10.
AT4G18100	YES	YES	YES	YES								eL32z	60S ribosomal protein L32-1; Belongs to the eukaryotic ribosomal protein eL32 family.
AT1G02780	YES	YES	YES		YES	YES						eL19x	60S ribosomal protein L19-1; Belongs to the eukaryotic ribosomal protein eL19 family.
AT3G24830	YES		YES									uL13y	60S ribosomal protein L13a-2; Belongs to the universal ribosomal protein uL13 family.
AT2G18020	YES	YES	YES									uL2z	60S ribosomal protein L8-1.
AT2G20450	YES	YES										eL14z	60S ribosomal protein L14-1; Belongs to the eukaryotic ribosomal protein eL14 family.
AT2G42740			YES									uL5z	60S ribosomal protein L11-1; Component of the ribosome, a large ribonucleoprotein complex responsible for the synthesis of proteins in the cell. The small ribosomal subunit (SSU) binds messenger RNAs (mRNAs) and translates the encoded message by selecting cognate aminoacyl-transfer RNA (tRNA) molecules. The large subunit (LSU) contains the ribosomal catalytic site termed the peptidyl transferase …
AT1G04480			YES									uL14x	60S ribosomal protein L23.
AT2G27720	YES		YES									P2z	60S acidic ribosomal protein P2-1; Plays an important role in the elongation step of protein synthesis; Belongs to the eukaryotic ribosomal protein P1/P2 family.
AT3G07110	YES	YES	YES									uL13z	60S ribosomal protein L13a-1.
AT5G15200	YES	YES	YES			YES						uS4z	40S ribosomal protein S9-1; Belongs to the universal ribosomal protein uS4 family.
AT3G11510	YES	YES										uS11y	40S ribosomal protein S14-2.
AT4G27090	YES	YES										eL14y	60S ribosomal protein L14-2; Belongs to the eukaryotic ribosomal protein eL14 family.
AT3G16080	YES	YES			YES							eL37x	60S ribosomal protein L37-3; Binds to the 23S rRNA; Belongs to the eukaryotic ribosomal protein eL37 family.
AT5G61170		YES										eS19x	40S ribosomal protein S19-3; Belongs to the eukaryotic ribosomal protein eS19 family.
AT1G23290	YES	YES	YES		YES							uL15y	60S ribosomal protein L27a-2; Belongs to the universal ribosomal protein uL15 family.
AT3G49010	YES	YES	YES		YES	YES						eL13z	60S ribosomal protein L13-1.
AT5G39740	YES	YES										uL18y	60S ribosomal protein L5-2; Component of the ribosome, a large ribonucleoprotein complex responsible for the synthesis of proteins in the cell. The small ribosomal subunit (SSU) binds messenger RNAs (mRNAs) and translates the encoded message by selecting cognate aminoacyl-transfer RNA (tRNA) molecules. The large subunit (LSU) contains the ribosomal catalytic site termed the peptidyl transferase c…
AT3G09500	YES	YES										uL29z	60S ribosomal protein L35-1; Belongs to the universal ribosomal protein uL29 family.
AT5G64670	YES	YES										uL15m	Ribosomal protein L18e/L15 superfamily protein.
AT3G10610		YES				YES						eS17x	40S ribosomal protein S17-3; Belongs to the eukaryotic ribosomal protein eS17 family.
AT2G19730	YES	YES	YES		YES	YES						eL28z	60S ribosomal protein L28-1; Component of the large ribosomal subunit (By similarity). Essential in leaf polarity establishment, probably having a role for translation in leaf dorsoventral patterning to specify leaf adaxial identity ; Belongs to the eukaryotic ribosomal protein eL28 family.
AT1G67430	YES	YES	YES									uL22y	60S ribosomal protein L17-2.
AT1G27400	YES	YES		YES		YES						uL22z	RIBOSOMAL PROTEIN UL22Z;UL22Z
AT2G36620	YES		YES									eL24z	60S ribosomal protein L24-1; Might have an extraribosomal function in reinitiation of translation.
AT4G34670	YES		YES			YES						eS1y	40S ribosomal protein S3a-2; Belongs to the eukaryotic ribosomal protein eS1 family.
AT2G39390	YES											uL29y	60S ribosomal protein L35-2; Belongs to the universal ribosomal protein uL29 family.
AT3G49910	YES	YES										uL24z	60S ribosomal protein L26-1; Belongs to the universal ribosomal protein uL24 family.
AT3G47370	YES	YES	YES			YES						uS10y	40S ribosomal protein S20-2; Belongs to the universal ribosomal protein uS10 family.
AT3G60245			YES									eL43y	60S ribosomal protein L37a-2; Belongs to the eukaryotic ribosomal protein eL43 family.
AT2G31610	YES					YES						uS3z	40S ribosomal protein S3-1.
AT1G26880	YES	YES										eL34z	60S ribosomal protein L34-1.
AT1G36240			YES									eL30z	Putative 60S ribosomal protein L30-1; Belongs to the eukaryotic ribosomal protein eL30 family.
AT5G02610	YES	YES										uL29w	60S ribosomal protein L35-4.
AT4G23620		YES										bL25mz	Ribosomal protein L25/Gln-tRNA synthetase, anti-codon-binding domain-containing protein.
